# Widespread gene duplication and adaptive evolution in the RNA interference pathways of the *Drosophila obscura* group

**DOI:** 10.1101/429894

**Authors:** Danang Crysnanto, Darren J. Obbard

## Abstract

**Background:** RNA interference (RNAi) related pathways provide defense against viruses and transposable elements, and have been implicated in the suppression of meiotic drive elements. Genes in these pathways often exhibit high levels of adaptive substitution, and over longer timescales show gene duplication and loss—most likely as a consequence of their role in mediating conflict with these parasites. This is particularly striking for *Argonaute 2* (*Ago2*), which is ancestrally the key effector of antiviral RNAi in insects, but has repeatedly formed new testis-specific duplicates in the recent history of the obscura species-group of *Drosophila*.

**Results:** Here we take advantage of publicly available genomic and transcriptomic data to identify six further RNAi-pathway genes that have duplicated in this clade of *Drosophila*, and examine their evolutionary history. As seen for *Ago2*, we observe high levels of adaptive amino-acid substitution and changes in sex-biased expression in many of the paralogs. However, our phylogenetic analysis suggests that co-duplications of the RNAi machinery were not synchronous, and our expression analysis fails to identify consistent male-specific expression.

**Conclusions:** These results confirm that RNAi genes, including genes of the antiviral and piRNA pathways, have undergone multiple independent duplications and that their history has been particularly labile within the obscura group. However, they also suggest that the selective pressures driving these changes have not been consistent, implying that more than one selective agent may be responsible.
