## Additional file 1 Table S1 for "Widespread gene duplication and adaptive evolution in the RNA interference pathways of the *Drosophila obscura* group"

### Sheet: Detailed duplicates
Gene	Flybase ID	Locus Tag	Chromosomal location	Muller Element	Start Position	Gene length	Duplication mechanism
Ago2a	FBgn0249477	GA28114	Unknown_group_265		16703	2008	Direct DNA duplication
Ago2b	FBgn0248821	GA27454	2	E	23856171	2940	Direct DNA duplication
Ago2c	FBgn0248778	GA27411	2	E	21862037	2915	Direct DNA duplication
Ago2d(ancestral)	FBgn0245029	GA23629	XR_group6	D	200896	2839
Ago2e	FBgn0247385	GA23629	4_group3	B	6716295	2285	Direct DNA duplication
Armi	FBgn0246685	GA25304	4_group1	D	981803	3507
Arx-ancestral	FBgn0077765	GA17756	XR_group8	D	6958861	495
Arx-duplicate	FBgn0247462	GA26086	4_group3	B	10387204	501	Retrotransposition
Cuff-ancestral	FBgn0246456	GA25073	3	C	17023607	1113
Cuff-duplicate	FBgn0244163	GA22760	XL_group1a	A	3011154	1119	Direct DNA duplication
Mael-ancestral	FBgn0248264	GA26892	2	E	54104	1314
Mael-duplicate	FBgn0249827	GA28467	XR_group8	D	396866	1113	Direct DNA duplication
Tejas-ancestral	FBgn0081173	GA21185	3	C	17440474	1782
Tejas-duplicate	FBgn0248235	GA26863	2	E	1079477	1413	Retrotransposition
Vret-ancestral	FBgn0078422	GA18420	2	E	6266048	2085
Vret-duplicate	FBgn0244928	GA23527	XL_group1e	A	10126307	2110
