## Additional file 3 Table S2 for "Widespread gene duplication and adaptive evolution in the RNA interference pathways of the *Drosophila obscura* group"

### Sheet: MK analysis
Gene	Ds	Dn	Ps	Pn	alpha(α)	Fisher p-value	A	Ln	Ls	Ka	Ks	Ka/Ks	ωa
Armi	34	72	22	30	0.356	0.22	26	2639.83	810.17	0.038	0.0538	0.707	0.252
Arx-ancestral	2	9	7	4	0.905	0.017	8	383.67	102.33	0.0246	0.0232	1.059	0.958
Arx-duplicate	3	5	10	10	0.4	0.68	2	386.67	105.33	0.0204	0.04	0.509	0.204
Cuff-ancestral	5	29	10	10	0.828	0.01	24	863.67	255.33	0.0352	0.0275	1.281	1.06
Cuff-duplicate	6	39	14	17	0.813	0.003	32	856.83	250.17	0.0297	0.0417	0.714	0.58
Tejas-ancestral	11	24	10	23	-0.054	1	0	1082.17	312.83	0.0312	0.0293	1.067	0
Tejas-duplicate	16	68	9	13	0.66	0.046	45	1264.83	379.17	0.0222	0.0352	0.631	0.416
Mael-ancestral	8	27	9	22	0.276	0.586	7	1001.67	303.33	0.0312	0.0293	1.067	0.294
Mael-duplicate	4	28	11	13	0.831	0.007	23	865.67	247.33	0.0323	0.0162	2	1.662
Vret-ancestral	17	34	37	70	0.054	1	2	1610.33	471.67	0.0211	0.036	0.586	0.032
Vret-duplicate	25	65	23	26	0.565	0.027	37	1582.83	466.17	0.0517	0.0617	0.838	0.473
Ago2b	41	52	3	12	-2.154	0.097	0	882	264	0.059	0.1553	0.38	0
Ago2c	2	34	2	22	0.353	1	12	1571.83	483.17	0.0216	0.0041	5.226	1.845
Ago2d	27	44	5	16	-0.964	0.3	0	1228.83	367.17	0.0358	0.0735	0.487	0
Ago2e	3	18	54	16	0.951	0	17	1410.17	464.83	0.0128	0.0065	1.978	1.881
