## Additional file 5 Table S3 for "Widespread gene duplication and adaptive evolution in the RNA interference pathways of the *Drosophila obscura* group"

### Sheet: MAF_removed
Gene	Ds	Dn	Ps	Pn	a	Fisher
						p-value
Armi	38	74	7	11	0.193	0.79
Arx-ancestral	2	9	3	0	1	0.0274
Arx-duplicate	3	5	1	1	0.4	1
Cuff-ancestral	5	29	2	8	0.31	1
Cuff-duplicate	6	41	5	4	0.883	0.0099
Tejas-ancestral	11	24	5	11	-0.008	1
Tejas-duplicate	17	69	1	2	0.507	0.496
Mael-ancestral	8	28	4	4	0.714	0.1846
Mael-duplicate	4	31	2	1	0.935	0.0592
Vret-ancestral	18	35	16	27	0.132	0.831
Vret-duplicate	25	68	8	7	0.665	0.069
Ago2b	41	53	2	6	-1.321	0.4621
Ago2c	2	34	0	5	0	0
Ago2d	27	44	2	8	-1.455	0.318
Ago2e	4	19	13	2	0.968	3.7e-05

### Sheet: Larger_dataset_Fuller
Gene	Ds	Dn	Ps	Pn	NI	a	Fisher
							p-value
Armi	33	71	36	38	0.491	0.509	0.02259
Arx-ancestral	2	7	14	4	0.082	0.918	0.011
Arx-duplicate	3	5	14	11	0.471	0.529	0.438
Cuff-ancestral	4	29	18	16	0.123	0.877	0.000569
Cuff-duplicate	6	39	15	18	0.185	0.815	0.002
Tejas-ancestral	12	23	11	28	1.328	-0.328	0.62
Tejas-duplicate	14	67	16	23	0.3	0.7	0.0069
Mael-ancestral	8	27	7	22	0.724	0.276	0.568
Mael-duplicate	4	28	11	15	0.195	0.805	0.015
Vret-ancestral	17	33	44	85	0.995	0.005	1
Vret-duplicate	25	65	25	27	0.415	0.585	0.018

### Sheet: DGRP Freeze 1 Dmel_Dsim
Gene	Ds	Dn	Ps	Pn	NI	a	Fisher p-value
Arx	9	3	3	3	0	0.333	0.04
Ago2	53	100	1	4	2.12	-1.12	0.66
Tejas	35	87	4	20	2.011	-1.011	0.314
Mael	22	36	4	5	0.764	0.236	0.72
Armi	54	64	17	6	0.298	0.702	0.02
Vret	45	30	13	17	1.962	-0.962	0.134
Cuff	33	62	5	5	0.532	0.468	0.49
